# Detection of a historic reservoir of bedaquiline / clofazimine resistance associated variants in *Mycobacterium tuberculosis*

**DOI:** 10.1101/2020.10.06.328799

**Authors:** Camus Nimmo, Arturo Torres Ortiz, Juanita Pang, Mislav Acman, Cedric C.S. Tan, James Millard, Nesri Padayatchi, Alison Grant, Max O’Donnell, Alex Pym, Ola B Brynildsrud, Vegard Eldholm, Louis Grandjean, Xavier Didelot, François Balloux, Lucy van Dorp

## Abstract

Drug resistance in tuberculosis (TB) poses a major ongoing challenge to public health. The recent inclusion of bedaquiline into TB drug regimens has improved treatment outcomes, but this advance is threatened by the emergence of strains of *Mycobacterium tuberculosis* (*Mtb*) resistant to bedaquiline. Clinical bedaquiline resistance is most frequently conferred by off-target resistance-associated variants (RAVs) in the *mmpR5* gene (*Rv0678*), the regulator of an efflux pump, which can also confer cross-resistance to clofazimine, another TB drug. We compiled a dataset of 3,682 *Mtb* genomes, including 150 carrying variants in *mmpR5* that have been associated to borderline (henceforth intermediate) or confirmed resistance to bedaquiline. We identified eight cases where RAVs were present in the genomes of strains collected prior to the use of bedaquiline in TB treatment regimes. Phylogenetic reconstruction points to multiple emergence events and circulation of RAVs in *mmpR5*, some estimated to predate the introduction of bedaquiline. However, epistatic interactions can complicate bedaquiline drug-susceptibility prediction from genetic sequence data. Indeed, in one clade of isolates where the RAV Ile67fs is estimated to have emerged prior to the antibiotic era, co-occurrence of mutations in *mmpL5* are found to neutralise bedaquiline resistance. The presence of a pre-existing reservoir of *Mtb* strains carrying bedaquiline RAVs prior to its clinical use augments the need for rapid drug susceptibility testing and individualised regimen selection to safeguard the use of bedaquiline in TB care and control.
