## Supplementary material for "Detection of a historic reservoir of bedaquiline / clofazimine resistance associated variants in *Mycobacterium tuberculosis*": Table S8

### Sheet: mutations_with_scores.091023
Table S8: Predicted probability of bedaquiline resistance based on the amino acid properties of mmpR5 variants following application of a machine learning predictve approach (see Methods and Supplementary text S1)
WT	Variant	Drug Resistance	PROVEAN score	effect	position	dna_binding	dimerisation	ligand_binding	predicted_probability_of_resistance
Asn	Thr	Unknown	-0.455	Neutral	4	0	0	0	0.995301
Gly	Val	Unknown	-0.257	Neutral	6	0	0	0	0.140313
Val	Gly	Unknown	-0.833	Neutral	7	0	0	0	0.347948
Asp	Glu	Unknown	-0.314	Neutral	8	0	0	0	0.940109
Asp	Tyr	Unknown	-1.257	Neutral	8	0	0	0	0.427749
Gln	Lys	Unknown	-0.2	Neutral	9	0	0	0	0.99449
Met	Ile	Unknown	-0.643	Neutral	10	0	0	0	0.295617
Gly	Ser	Unknown	0.795	Neutral	11	0	0	0	0.739559
Glu	Ala	Unknown	-1.26	Neutral	13	0	0	0	0.395604
Glu	Lys	Unknown	-1.075	Neutral	13	0	0	0	0.962511
Pro	Thr	Unknown	-0.793	Neutral	14	0	1	0	0.98761
Asp	Glu	Unknown	0.425	Neutral	15	0	1	0	0.90189
Glu	Asp	Unknown	-1.186	Neutral	18	0	1	0	0.77675
Phe	Leu	Unknown	-3.438	Deleterious	19	0	1	0	0.0571657
Gly	Asp	Unknown	-3.867	Deleterious	24	0	1	0	0.64976
Gly	Arg	Unknown	1.005	Neutral	25	0	1	0	0.450894
Gly	Asp	Unknown	-0.3	Neutral	25	0	1	0	0.64976
Tyr	Cys	Unknown	-2.79	Deleterious	26	0	1	1	0.467444
Phe	Ser	Unknown	-4.329	Deleterious	27	0	1	1	0.431994
Glu	Ala	Unknown	-2.405	Neutral	28	0	1	0	0.304458
Ser	Tyr	Unknown	-2.388	Neutral	29	0	1	0	0.830486
Arg	Lys	Unknown	0.319	Neutral	30	0	1	1	0.980654
Leu	Trp	Unknown	-3.26	Deleterious	32	1	0	1	0.367792
Arg	Trp	Unknown	-5.162	Deleterious	34	1	0	0	0.944553
Ala	Val	INFERRED	-2.348	Neutral	36	1	0	0	0.705878
Gly	Ser	Unknown	-5.271	Deleterious	37	1	0	0	0.498228
Arg	Leu	Unknown	-6.433	Deleterious	38	1	0	0	0.963294
Gly	Ala	Unknown	-3.038	Deleterious	41	1	0	0	0.0404154
Gly	Cys	Unknown	-6.19	Deleterious	41	1	0	0	0.19564
Leu	Arg	Unknown	-5.971	Deleterious	43	1	0	0	0.739434
Asp	Tyr	Unknown	-6.152	Deleterious	47	1	0	0	0.422834
Pro	His	Unknown	-6.957	Deleterious	48	1	0	0	0.97024
Glu	Asp	Unknown	-0.452	Neutral	49	1	0	0	0.590983
Arg	Gln	Unknown	1.386	Neutral	50	1	0	0	0.991852
Glu	Gln	Unknown	-0.152	Neutral	54	1	0	0	0.667226
Leu	Met	Unknown	-1.368	Neutral	56	1	0	0	0.910863
Ala	Ser	Unknown	-1.459	Neutral	57	1	0	0	0.976576
Ala	Gly	INFERRED	-2.925	Deleterious	59	1	0	0	0.786045
Ala	Ser	INFERRED	-1.497	Neutral	59	1	0	0	0.976576
Ala	Gly	Unknown	1.269	Neutral	61	1	0	0	0.786045
Ala	Ser	Unknown	0.714	Neutral	61	1	0	0	0.976576
Ala	Thr	Unknown	-0.681	Neutral	61	1	0	0	0.986651
Ala	Val	Unknown	-2.231	Neutral	61	1	0	0	0.884665
Ser	Arg	Unknown	2.09	Neutral	64	1	0	0	0.989781
Thr	Ala	Unknown	-3.026	Deleterious	69	1	0	0	0.983447
Asn	His	Unknown	-1.948	Neutral	70	1	0	0	0.998425
Asn	Ile	Unknown	-2.114	Neutral	70	1	0	0	0.998268
Ala	Val	Unknown	0.952	Neutral	71	1	0	0	0.916228
Met	Ile	Unknown	-0.648	Neutral	73	1	0	0	0.505261
Ile	Asn	Unknown	-1.566	Neutral	75	1	0	0	0.882317
Ile	Thr	Unknown	0.621	Neutral	75	1	0	0	0.953447
Ile	Val	Unknown	0.355	Neutral	75	1	0	0	0.480566
Gln	Glu	Unknown	-0.702	Neutral	76	1	0	1	0.99128
Gln	Lys	Unknown	-0.814	Neutral	76	1	0	1	0.996407
Glu	Lys	Unknown	-1.981	Neutral	81	1	0	0	0.974719
Leu	Ile	Unknown	0.443	Neutral	83	1	0	0	0.708527
Leu	Phe	Unknown	-1.248	Neutral	83	1	0	0	0.862326
Ala	Glu	Unknown	-0.805	Neutral	84	1	0	0	0.737267
Ala	Ser	Unknown	0.014	Neutral	84	1	0	0	0.675177
Ala	Val	Unknown	-1.69	Neutral	84	1	0	0	0.346107
Gly	Glu	Unknown	-6.028	Deleterious	87	1	0	0	0.0611271
Thr	Ala	Unknown	-0.576	Neutral	91	1	0	0	0.766891
Thr	Ile	Unknown	-1.648	Neutral	91	1	0	0	0.817708
Thr	Pro	Unknown	-1.267	Neutral	91	1	0	0	0.968787
Tyr	Asn	Unknown	-5.529	Deleterious	92	1	0	0	0.349368
Tyr	Cys	Unknown	-5.986	Deleterious	92	1	0	0	0.367491
Pro	Leu	Unknown	-5.617	Deleterious	97	1	0	0	0.519389
Ala	Asp	Unknown	-2.611	Deleterious	99	0	1	0	0.473244
Phe	Leu	Unknown	-2.9	Deleterious	100	0	1	1	0.00553181
Ala	Ser	Unknown	0.167	Neutral	102	0	1	0	0.798945
Gly	Ser	Unknown	1.217	Neutral	103	0	1	1	0.555531
Arg	Cys	Unknown	-3.917	Deleterious	105	0	1	0	0.958779
Arg	His	Unknown	-2.444	Neutral	105	0	1	0	0.538315
Arg	Gly	Unknown	-3.311	Deleterious	105	0	1	0	0.850163
Arg	Cys	Unknown	-4.3	Deleterious	107	0	1	1	0.958779
Arg	Gly	Unknown	-3.289	Deleterious	107	0	1	1	0.850163
Ile	Leu	Unknown	0.605	Neutral	108	0	1	0	0.220842
Ile	Val	Unknown	-0.367	Neutral	108	0	1	0	0.229775
Ala	Glu	Unknown	-1.156	Neutral	110	0	1	1	0.855189
Ala	Ser	Unknown	0.099	Neutral	110	0	1	1	0.798945
Ala	Val	Unknown	-0.39	Neutral	110	0	1	1	0.503673
Met	Leu	Unknown	0.5	Neutral	111	0	1	1	0.0787099
Met	Thr	Unknown	-2.25	Neutral	111	0	1	1	0.680122
Leu	Pro	Unknown	-3.344	Deleterious	114	0	1	1	0.922453
Gln	Arg	Unknown	0.933	Neutral	115	0	1	0	0.603493
Gln	Lys	Unknown	0.15	Neutral	115	0	1	0	0.918389
Asp	Ala	Unknown	-1.152	Neutral	116	0	1	0	0.216719
Asp	Val	Unknown	-3.4	Deleterious	119	0	1	0	0.732166
Val	Met	Unknown	0.769	Neutral	120	0	1	0	0.864075
Leu	Arg	Unknown	-3.522	Deleterious	125	0	1	0	0.865335
Gly	Asp	Unknown	-0.387	Neutral	126	0	1	0	0.932676
Asp	Ala	Unknown	-3.346	Deleterious	127	0	1	0	0.742599
Asp	Val	Unknown	-3.842	Deleterious	127	0	1	0	0.732166
Ala	Pro	Unknown	0.733	Neutral	128	0	1	0	0.995865
Ala	Ser	Unknown	0.367	Neutral	128	0	1	0	0.986932
Pro	Gln	Unknown	-0.567	Neutral	129	0	1	0	0.940891
Pro	Ser	Unknown	-0.117	Neutral	129	0	1	0	0.965104
Pro	Thr	Unknown	-0.25	Neutral	129	0	1	0	0.972209
Pro	Arg	Unknown	-2.267	Neutral	130	0	1	0	0.5072
Pro	Gln	Unknown	-1.833	Neutral	130	0	1	0	0.940891
Gln	Arg	Unknown	-1.142	Neutral	131	0	1	0	0.696405
Gln	His	Unknown	-1.305	Neutral	131	0	1	0	0.62969
Gln	Pro	Unknown	-1.238	Neutral	131	0	1	0	0.987825
Ser	Arg	Unknown	0.963	Neutral	133	0	1	0	0.378457
Arg	Gln	Unknown	0.067	Neutral	134	0	1	0	0.952987
Arg	Gly	Unknown	-3.119	Deleterious	137	0	1	0	0.917999
Arg	Leu	Unknown	-2.779	Deleterious	137	0	1	0	0.905546
Arg	Pro	Unknown	-3.325	Deleterious	137	0	1	0	0.976942
Arg	Leu	Unknown	-3.967	Deleterious	140	0	1	0	0.905546
Arg	Trp	Unknown	-4.7	Deleterious	140	0	1	0	0.202875
Asp	His	Unknown	-4.533	Deleterious	141	0	1	0	0.1506
Asn	His	Unknown	-0.729	Neutral	148	0	1	0	0.803614
Asn	Lys	Unknown	0.46	Neutral	148	0	1	0	0.96424
Asn	Tyr	Unknown	-1.698	Neutral	148	0	1	0	0.512919
Val	Ile	Unknown	-0.739	Neutral	149	0	1	0	0.248522
Asp	Glu	Unknown	0.679	Neutral	152	0	1	0	0.715243
Asp	Val	Unknown	-0.861	Neutral	152	0	1	0	0.391317
Leu	Arg	INFERRED	-3.111	Deleterious	154	0	1	0	0.5329
Gly	Trp	Unknown	0.367	Neutral	155	0	1	0	0.0360047
Arg	Leu	Unknown	-4.128	Deleterious	156	0	1	0	0.867695
Arg	Leu	Unknown	-2.57	Deleterious	160	0	1	0	0.867695
Thr	Ile	Unknown	-1.712	Neutral	161	0	1	0	0.682986
Thr	Pro	Unknown	-0.832	Neutral	161	0	1	0	0.946201
Gly	Glu	Unknown	0.604	Neutral	162	0	1	0	0.84208
